# A novel product-tensor decomposition of two independent datasets can reveal a shared brain–skin transcriptional program under restraint stress

**DOI:** 10.64898/2026.11.21.768350

**Authors:** Y-H Taguchi, Turki Turki

**Affiliations:** Department of Physics, Chuo University, 1-13-27 Kasuga, Bunkyo-ku, Tokyo 112-8551, Japan. Bioinformatics Center, Institute for Chemical Research, Kyoto University, Kyoto, 611-0011, Japan.; Department of Computer Science, King Abdulaziz University, Jeddah 21589, Saudi Arabia.

**Keywords:** tensor decomposition, unsupervised feature extraction, brain–skin axis, restraint stress, multi-omics integration, higher-order singular value decomposition

## Abstract

**Background:** Psychological stress acts on the brain and on peripheral organs at once, yet the two are rarely measured in the same animals. Datasets from separate studies then share a gene list and nothing else: no animals, no batch, no sequencing run. Methods that integrate such datasets assume a correspondence between samples that does not exist, while intersecting two lists of differentially expressed genes abandons the requirement that a gene respond in both tissues at once.

**Results:** We introduce a product-tensor formulation of tensor-decomposition-based unsupervised feature extraction. The outer product of the two profiles along their shared feature axis pairs every sample of one study with every sample of the other, so that no matched samples, no batch correction and no differential expression step are required, and a gene is selected only if it carries a contrast on both sides. Applied to mouse ventral hippocampus and mouse dorsal skin under restraint stress, two studies sharing only the stressor, the method recovers 977 to 1223 genes at each of six sampling times, with 83 to 87 percent of the squared length of the gene-mode singular vector lying outside the fitted null. The selected genes are attributed to both tissues by independent reference atlases and are enriched for extracellular matrix organisation, epithelial–mesenchymal transition and TNF/NF-***κ***B signalling. Their relative sign separates a concordant leukocyte programme from a discordant mesenchymal one. Five of the six times replicate in a cohort stressed for twice as long, at 5.0 to 6.0 times chance, and adding chromatin accessibility as a further mode leaves the selection unchanged.

**Conclusions:** Two tissues profiled by different laboratories under one stimulus can be integrated without inventing a correspondence between their samples. On this pair of datasets the construction recovers a brain–skin transcriptional response to restraint stress that separates by direction into an immune and a mesenchymal arm, and that replicates in animals the method never saw.
