## Supplementary material for "A novel product-tensor decomposition of two independent datasets can reveal a shared brain–skin transcriptional program under restraint stress": S4_library_statistics.csv

lib	tp	n_terms	n_sig	n_matched
GO_Biological_Process_2026	0min	3825	172	901
GO_Molecular_Function_2026	0min	805	16	729
GO_Cellular_Component_2026	0min	294	19	692
KEGG_2019_Mouse	0min	281	58	527
Reactome_Pathways_2024	0min	1400	27	691
MSigDB_Hallmark_2020	0min	49	23	380
WikiPathways_2024_Mouse	0min	148	12	331
TRRUST_Transcription_Factors_2019	0min	412	22	325
ChEA_2022	0min	756	80	1046
Mouse_Gene_Atlas	0min	93	13	980
ARCHS4_Tissues	0min	108	48	1031
Allen_Brain_Atlas_up	0min	2192	632	855
Allen_Brain_Atlas_down	0min	2192	284	862
GTEx_Tissue_Expression_Up	0min	2918	826	998
GTEx_Tissue_Expression_Down	0min	2898	675	907
Tabula_Muris	0min	103	71	526
MGI_Mammalian_Phenotype_Level_4_2024	0min	3532	150	781
Human_Phenotype_Ontology	0min	1319	13	221
Disease_Perturbations_from_GEO_up	0min	838	336	1109
Disease_Perturbations_from_GEO_down	0min	838	208	1114
Jensen_DISEASES_Curated_2025	0min	412	32	257
DisGeNET	0min	7014	725	953
GWAS_Catalog_2025	0min	1412	2	891
Drug_Perturbations_from_GEO_up	0min	905	289	1136
Drug_Perturbations_from_GEO_down	0min	901	220	1138
GO_Biological_Process_2026	45min	3523	150	764
GO_Molecular_Function_2026	45min	706	19	619
GO_Cellular_Component_2026	45min	261	35	610
KEGG_2019_Mouse	45min	277	61	460
Reactome_Pathways_2024	45min	1264	47	589
MSigDB_Hallmark_2020	45min	49	24	355
WikiPathways_2024_Mouse	45min	148	19	290
TRRUST_Transcription_Factors_2019	45min	442	103	299
ChEA_2022	45min	755	185	875
Mouse_Gene_Atlas	45min	96	17	841
ARCHS4_Tissues	45min	108	60	865
Allen_Brain_Atlas_up	45min	2192	626	718
Allen_Brain_Atlas_down	45min	2186	280	727
GTEx_Tissue_Expression_Up	45min	2918	955	845
GTEx_Tissue_Expression_Down	45min	2892	589	783
Tabula_Muris	45min	103	64	489
MGI_Mammalian_Phenotype_Level_4_2024	45min	3439	228	686
Human_Phenotype_Ontology	45min	1189	29	196
Disease_Perturbations_from_GEO_up	45min	839	494	931
Disease_Perturbations_from_GEO_down	45min	839	362	929
Jensen_DISEASES_Curated_2025	45min	346	66	231
DisGeNET	45min	6667	821	807
GWAS_Catalog_2025	45min	1323	4	745
Drug_Perturbations_from_GEO_up	45min	906	448	954
Drug_Perturbations_from_GEO_down	45min	902	357	948
GO_Biological_Process_2026	1h30min	3719	207	888
GO_Molecular_Function_2026	1h30min	750	7	738
GO_Cellular_Component_2026	1h30min	274	23	709
KEGG_2019_Mouse	1h30min	278	48	504
Reactome_Pathways_2024	1h30min	1414	34	692
MSigDB_Hallmark_2020	1h30min	49	25	403
WikiPathways_2024_Mouse	1h30min	152	19	352
TRRUST_Transcription_Factors_2019	1h30min	470	105	334
ChEA_2022	1h30min	754	213	1033
Mouse_Gene_Atlas	1h30min	96	18	983
ARCHS4_Tissues	1h30min	108	58	1034
Allen_Brain_Atlas_up	1h30min	2192	603	851
Allen_Brain_Atlas_down	1h30min	2192	132	856
GTEx_Tissue_Expression_Up	1h30min	2918	910	996
GTEx_Tissue_Expression_Down	1h30min	2900	701	904
Tabula_Muris	1h30min	104	75	563
MGI_Mammalian_Phenotype_Level_4_2024	1h30min	3672	286	798
Human_Phenotype_Ontology	1h30min	1332	8	219
Disease_Perturbations_from_GEO_up	1h30min	839	433	1085
Disease_Perturbations_from_GEO_down	1h30min	839	293	1088
Jensen_DISEASES_Curated_2025	1h30min	392	24	270
DisGeNET	1h30min	7110	1069	948
GWAS_Catalog_2025	1h30min	1424	8	879
Drug_Perturbations_from_GEO_up	1h30min	905	371	1109
Drug_Perturbations_from_GEO_down	1h30min	903	314	1097
GO_Biological_Process_2026	3h	3813	162	886
GO_Molecular_Function_2026	3h	766	11	713
GO_Cellular_Component_2026	3h	283	31	683
KEGG_2019_Mouse	3h	281	67	509
Reactome_Pathways_2024	3h	1357	42	675
MSigDB_Hallmark_2020	3h	49	23	390
WikiPathways_2024_Mouse	3h	157	27	348
TRRUST_Transcription_Factors_2019	3h	453	89	342
ChEA_2022	3h	756	154	1018
Mouse_Gene_Atlas	3h	96	16	970
ARCHS4_Tissues	3h	108	62	1010
Allen_Brain_Atlas_up	3h	2192	560	830
Allen_Brain_Atlas_down	3h	2192	154	840
GTEx_Tissue_Expression_Up	3h	2918	996	986
GTEx_Tissue_Expression_Down	3h	2899	636	907
Tabula_Muris	3h	105	80	532
MGI_Mammalian_Phenotype_Level_4_2024	3h	3669	213	796
Human_Phenotype_Ontology	3h	1359	39	235
Disease_Perturbations_from_GEO_up	3h	839	379	1069
Disease_Perturbations_from_GEO_down	3h	839	288	1068
Jensen_DISEASES_Curated_2025	3h	360	50	259
DisGeNET	3h	7056	977	937
GWAS_Catalog_2025	3h	1473	4	879
Drug_Perturbations_from_GEO_up	3h	905	336	1099
Drug_Perturbations_from_GEO_down	3h	901	282	1093
GO_Biological_Process_2026	5h30min	3550	100	779
GO_Molecular_Function_2026	5h30min	707	2	637
GO_Cellular_Component_2026	5h30min	281	10	623
KEGG_2019_Mouse	5h30min	277	55	469
Reactome_Pathways_2024	5h30min	1341	32	617
MSigDB_Hallmark_2020	5h30min	49	21	361
WikiPathways_2024_Mouse	5h30min	156	8	301
TRRUST_Transcription_Factors_2019	5h30min	400	28	300
ChEA_2022	5h30min	753	95	912
Mouse_Gene_Atlas	5h30min	94	13	863
ARCHS4_Tissues	5h30min	108	50	899
Allen_Brain_Atlas_up	5h30min	2192	484	746
Allen_Brain_Atlas_down	5h30min	2192	84	757
GTEx_Tissue_Expression_Up	5h30min	2917	853	869
GTEx_Tissue_Expression_Down	5h30min	2902	622	790
Tabula_Muris	5h30min	104	74	462
MGI_Mammalian_Phenotype_Level_4_2024	5h30min	3224	120	683
Human_Phenotype_Ontology	5h30min	1195	16	191
Disease_Perturbations_from_GEO_up	5h30min	837	376	974
Disease_Perturbations_from_GEO_down	5h30min	839	261	969
Jensen_DISEASES_Curated_2025	5h30min	369	31	232
DisGeNET	5h30min	6396	436	826
GWAS_Catalog_2025	5h30min	1307	2	762
Drug_Perturbations_from_GEO_up	5h30min	905	319	995
Drug_Perturbations_from_GEO_down	5h30min	902	239	983
GO_Biological_Process_2026	24h	3377	115	729
GO_Molecular_Function_2026	24h	632	19	596
GO_Cellular_Component_2026	24h	266	29	588
KEGG_2019_Mouse	24h	274	48	420
Reactome_Pathways_2024	24h	1162	60	557
MSigDB_Hallmark_2020	24h	48	23	343
WikiPathways_2024_Mouse	24h	143	16	277
TRRUST_Transcription_Factors_2019	24h	428	61	290
ChEA_2022	24h	755	139	847
Mouse_Gene_Atlas	24h	95	20	808
ARCHS4_Tissues	24h	108	60	830
Allen_Brain_Atlas_up	24h	2192	485	682
Allen_Brain_Atlas_down	24h	2192	175	691
GTEx_Tissue_Expression_Up	24h	2918	943	814
GTEx_Tissue_Expression_Down	24h	2890	649	764
Tabula_Muris	24h	104	65	477
MGI_Mammalian_Phenotype_Level_4_2024	24h	3248	122	665
Human_Phenotype_Ontology	24h	1134	16	179
Disease_Perturbations_from_GEO_up	24h	839	483	893
Disease_Perturbations_from_GEO_down	24h	839	339	904
Jensen_DISEASES_Curated_2025	24h	330	57	207
DisGeNET	24h	6468	654	773
GWAS_Catalog_2025	24h	1286	1	730
Drug_Perturbations_from_GEO_up	24h	905	401	921
Drug_Perturbations_from_GEO_down	24h	902	310	917
