## Supplementary material for "A novel product-tensor decomposition of two independent datasets can reveal a shared brain–skin transcriptional program under restraint stress": S5_gene_list_manifest.csv

file	status	n	expected_n	count_matches_paper	note
prod_rk0min_nosex_rk20_selected.txt	primary	1223	1223	TRUE	CRS3 0min; Table 1
prod_rk45min_nosex_rk20_selected.txt	primary	999	999	TRUE	CRS3 45min; Table 1
prod_rk1h30min_nosex_rk20_selected.txt	primary	1194	1194	TRUE	CRS3 1h30min; Table 1
prod_rk3h_nosex_rk20_selected.txt	primary	1167	1167	TRUE	CRS3 3h; Table 1
prod_rk5h30min_nosex_rk20_l7_selected.txt	primary	1061	1061	TRUE	CRS3 5h30min, interior component l1=7; Table 1
prod_rk24h_nosex_rk20_selected.txt	primary	977	977	TRUE	CRS3 24h; Table 1
prod_c40min_nosex_rk20_selected.txt	primary	371	371	TRUE	CRS4 0min; Table 2
prod_c445min_nosex_rk20_selected.txt	primary	1337	1337	TRUE	CRS4 45min; Table 2
prod_c41h30min_nosex_rk20_selected.txt	primary	1052	1052	TRUE	CRS4 1h30min; Table 2
prod_c43h_nosex_rk20_selected.txt	primary	1491	1491	TRUE	CRS4 3h; Table 2
prod_c45h30min_nosex_rk20_selected.txt	primary	1172	1172	TRUE	CRS4 5h30min; Table 2
prod_c424h_nosex_rk20_selected.txt	primary	1286	1286	TRUE	CRS4 24h; Table 2
prod_core_allTP.txt	primary	90	90	TRUE	genes selected at all six CRS3 time points
prod_om0min_genebody_inphase_selected.txt	primary	1139	1139	TRUE	six-mode tensor, gene body +2kb, 0min, in-phase; Table 4
prod_om0min_genebody_antiphase_selected.txt	primary	1139	1139	TRUE	same, anti-phase; identical to in-phase
prod_om45min_genebody_inphase_selected.txt	primary	685	685	TRUE	six-mode tensor, gene body +2kb, 45min, in-phase; Table 4
prod_om45min_genebody_antiphase_selected.txt	primary	685	685	TRUE	same, anti-phase; identical to in-phase
prod_om0min_inphase_selected.txt	reported	813	813	TRUE	promoter TSS+-2kb, 0min, in-phase; Table 4, not adopted
prod_om0min_antiphase_selected.txt	reported	870	870	TRUE	promoter TSS+-2kb, 0min, anti-phase; not adopted
prod_om45min_inphase_selected.txt	reported	791	791	TRUE	promoter TSS+-2kb, 45min, in-phase; Table 4, not adopted
prod_om45min_antiphase_selected.txt	reported	654	654	TRUE	promoter TSS+-2kb, 45min, anti-phase; not adopted
prod_rk5h30min_nosex_rk20_selected.txt	superseded	2599	2599	TRUE	CRS3 5h30min with max|G| at the rank-20 boundary; excluded as a truncation artefact (Methods)
prod_rk5h30min_rk84_selected.txt	superseded	3890	3890	TRUE	CRS3 5h30min at full rank 84; diagnostic run used only to locate the true maxima at l1=23 and 21 (Methods)
